# Pollinators in food webs: Mutualistic interactions increase diversity, stability, and function in multiplex networks

**DOI:** 10.1101/791707

**Authors:** Kayla R. S. Hale, Fernanda S. Valdovinos, Neo D. Martinez

## Abstract

Ecosystems are composed of complex networks of many species interacting in different ways. While ecologists have long studied food webs of feeding interactions, recent studies increasingly focus on mutualistic networks including plants that exchange food for reproductive services provided by animals such as pollinators. Here, we synthesize both types of consumer-resource interactions to better understand the controversial effects of mutualism on ecosystems at the species, guild, and whole-community levels. We find that consumer-resource mechanisms underlying plant-pollinator mutualisms can increase the persistence, productivity, abundance, and temporal stability of both mutualists and non-mutualists in food webs. These effects strongly increase with floral reward productivity and are qualitatively robust to variation in the prevalence of mutualism and pollinators feeding upon resources in addition to rewards. This work advances the ability of mechanistic network theory to synthesize different types of interactions and illustrates how mutualism can enhance the diversity, stability, and function of complex ecosystems.
