## Supplementary material for "Pollinators in food webs: Mutualistic interactions increase diversity, stability, and function in multiplex networks": Tables S2-S3

### Sheet: Table S2 - Uncertainty Analysis
Table S2: Parameters and quantitative results of uncertainty analyses. Species persistence resulting from varying each unconstrained parameter in our simulations at a time. Persistence reported as Average ± Standard Deviation (N = 24,276) and Slope, R2 of the Initial Diversity (S) versus Persistence relationship for three network treatments: Rewards Only (RO) Multiplex and Food Webs (FW) and Rewa…
	Rewards Only (RO)				Rewards Plus (RP)
Parameter	Food Web (FW)		Multiplex		Multiplex
	Persistence	S vs. Persist	Persistence	S vs. Persist	Persistence	S vs. Persist
β
0.1			0.40 ± 0.11	–0.0071, 0.37	0.45 ± 0.10	–0.0062, 0.42
0.2	0.53 ± 0.14	–0.0015, 0.01	0.41 ± 0.12	–0.0065, 0.26	0.43 ± 0.12	–0.0070, 0.31
0.4			0.56 ± 0.13	–0.0018, 0.02	0.52 ± 0.10	–0.0046, 0.19
0.6			0.62 ± 0.17	+0.0006, 0.00	0.55 ± 0.12	–0.0023, 0.03
0.8			0.66 ± 0.13	+0.0007, 0.00	0.54 ± 0.11	–0.0044, 0.15
1	0.53 ± 0.14	–0.0015, 0.01	0.72 ± 0.17	+0.0045, 0.07	0.62 ± 0.12	–0.0007, 0.00
1.4			0.75 ± 0.16	+0.0058, 0.13	0.65 ± 0.12	+0.0003, 0.00
1.8			0.76 ± 0.15	+0.0065, 0.17	0.66 ± 0.12	+0.0011, 0.01
s
0.1			0.67 ± 0.13	+0.0010, 0.01	0.55 ± 0.11	–0.0046, 0.15
0.2			0.75 ± 0.16	+0.0050, 0.10	0.64 ± 0.12	+0.0000, 0.00
0.4	0.53 ± 0.14	–0.0015, 0.01	0.72 ± 0.17	+0.0045, 0.07	0.62 ± 0.12	–0.0007, 0.00
0.8			0.63 ± 0.17	+0.0024, 0.02	0.56 ± 0.13	–0.0003, 0.00
1.6			0.59 ± 0.14	+0.0013, 0.01	0.52 ± 0.11	–0.0050, 0.19
κ
0.01			0.75 ± 0.12	–0.0026, 0.05	0.55 ± 0.16	–0.0048, 0.16
0.05			0.72 ± 0.13	–0.0006, 0.00	0.55 ± 0.12	–0.0046, 0.15
0.1	0.53 ± 0.14	–0.0015, 0.01	0.72 ± 0.17	+0.0045, 0.07	0.62 ± 0.12	–0.0007, 0.00
0.25			0.64 ± 0.14	+0.0032, 0.05	0.56 ± 0.12	–0.0001, 0.00
0.5			0.56 ± 0.12	+0.0007, 0.00	0.52 ± 0.11	–0.0016, 0.02
1			0.51 ± 0.09	–0.0023, 0.06	0.49 ± 0.11	–0.0043, 0.15
B₀i,j
20	0.77 ± 0.14	–0.0078, 0.28	0.79 ± 0.13	–0.0043, 0.11	0.73 ± 0.15	–0.0064, 0.17
40	0.69 ± 0.14	–0.0081, 0.34	0.85 ± 0.10	–0.0018, 0.03	0.72 ± 0.13	–0.0041, 0.10
60	0.53 ± 0.14	–0.0015, 0.01	0.72 ± 0.17	+0.0045, 0.07	0.62 ± 0.12	–0.0007, 0.00
80	0.33 ± 0.10	+0.0018, 0.03	0.46 ± 0.19	+0.0111, 0.34	0.45 ± 0.14	+0.0060, 0.16
100	0.29 ± 0.05	–0.0028, 0.26	0.37 ± 0.14	+0.0067, 0.22	0.37 ± 0.12	+0.0046, 0.15
B₀i,rewards
20			0.75 ± 0.15	+0.0051, 0.10	0.65 ± 0.12	+0.0003, 0.00
40			0.74 ± 0.16	+0.0048, 0.09	0.63 ± 0.12	–0.0004, 0.00
60	0.53 ± 0.14	–0.0015, 0.01	0.72 ± 0.17	+0.0045, 0.07	0.62 ± 0.12	–0.0007, 0.00
80			0.70 ± 0.17	+0.0040, 0.05	0.60 ± 0.13	–0.0009, 0.01
100			0.67 ± 0.18	+0.0034, 0.04	0.58 ± 0.13	–0.0010, 0.01
generalist model
ω consumers,j
weak	0.53 ± 0.14	–0.0015, 0.01	0.72 ± 0.17	+0.0045, 0.07	0.62 ± 0.12	–0.0007, 0.00
strong			0.61 ± 0.15	–0.0044, 0.08	0.55 ± 0.14	–0.0063, 0.20
ω pollinators,j
weak	0.53 ± 0.14	–0.0015, 0.01	0.72 ± 0.17	+0.0045, 0.07	0.62 ± 0.12	–0.0007, 0.00
strong			0.67 ± 0.13	+0.0014, 0.01	0.55 ± 0.11	–0.0043, 0.14
h
1	0.24 ± 0.08	–0.0070, 0.73	0.20 ± 0.08	–0.0057, 0.45	0.17 ± 0.08	–0.0050, 0.41
1.2	0.56 ± 0.12	–0.0063, 0.25	0.71 ± 0.15	–0.0040, 0.07	0.56 ± 0.14	–0.0074, 0.25
1.5	0.53 ± 0.14	–0.0015, 0.01	0.72 ± 0.17	+0.0045, 0.07	0.62 ± 0.12	–0.0007, 0.00
2	0.34 ± 0.11	+0.0029, 0.07	0.52 ± 0.19	+0.0124, 0.39	0.50 ± 0.14	+0.0056, 0.16
K
120	0.28 ± 0.04	–0.0040, 0.98	0.29 ± 0.04	–00028, 0.38	0.31 ± 0.07	–00009, 0.02
240	0.28 ± 0.04	–0.0040, 0.98	0.33 ± 0.10	+0.0026, 0.08	0.40 ± 0.11	+0.0015, 0.02
360	0.33 ± 0.10	+0.0018, 0.03	0.43 ± 0.17	+0.0096, 0.29	0.43 ± 0.14	+0.0053, 0.14
480	0.53 ± 0.14	–0.0015, 0.01	0.72 ± 0.17	+0.0045, 0.07	0.62 ± 0.12	–0.0007, 0.00
540	0.61 ± 0.12	–0.0062, 0.26	0.74 ± 0.11	–0.0020, 0.03	0.56 ± 0.12	–0.0047, 0.15
600	0.65 ± 0.12	–0.0073, 0.33	0.85 ± 0.11	–0.0005, 0.00	0.69 ± 0.12	–0.0028, 0.05
720	0.69 ± 0.14	–0.0081, 0.34	0.79 ± 0.11	–0.0038, 0.12	0.57 ± 0.12	–0.0051, 0.17
840	0.71 ± 0.14	–0.0083, 0.33	0.89 ± 0.10	–0.0012, 0.01	0.75 ± 0.12	–0.0036, 0.08
960	0.73 ± 0.14	–0.0082, 0.32	0.89 ± 0.10	–0.0013, 0.02	0.77 ± 0.12	–0.0036, 0.09
1320	0.76 ± 0.14	–0.0079, 0.29	0.89 ± 0.10	–0.0016, 0.02	0.79 ± 0.12	–0.0037, 0.09

### Sheet: Table S3 - Sensitivity Analysis
Table S3: Parameters and quantitative results of sensitivity analyses. Parameters combinations (rows) were constructed using a Latin Hypercube Sampling (LHS) procedure. For each parameter, 18 samples were drawn randomly from a uniform distribution of [1/4x, 4x] where x is the value used in the main text simulations (Table S4, but with β = 0.6, B0ij = 60). Only K and B₀ (gray-shaded columns) are r…
							Rewards Only (RO)										Rewards Plus (RP)
							Food Web (FW)					Multiplex					Multiplex
Parameter Combinations							Persistence		S vs. Persist			Persistence		S vs. Persist			Persistence		S vs. Persist
K	B₀	β	s	κ	benefit coefficient		Avg	SD	Slope	R²		Avg	SD	Slope	R²		Avg	SD	Slope	R²
205.388	76.7162	2.06284	1.26184	0.350073	0.129743		0.282142	0.0392267	–0.0040	0.98		0.283261	0.0387807	–0.0038	0.92		0.283341	0.0387259	–0.0038	0.91
308.911	204.929	3.03717	0.682386	0.196362	0.0652287		0.282135	0.0392096	–0.0040	0.98		0.286001	0.0450379	–0.0034	0.53		0.283898	0.0389143	–0.0037	0.86
416.393	169.737	3.0228	0.929017	0.370541	0.0504246		0.282138	0.0392144	–0.0040	0.98		0.295197	0.0572721	–0.0019	0.11		0.288589	0.0399048	–0.0030	0.53
433.727	230.602	1.69235	1.52866	0.394131	0.0324138		0.282136	0.0392098	–0.0040	0.98		0.282138	0.0392076	–0.0040	0.98		0.28232	0.0391055	–0.0040	0.98
611.631	130.539	1.43515	0.250023	0.0342749	0.0427131		0.286955	0.0486863	–0.0032	0.42		0.439118	0.218571	+0.0120	0.29		0.454241	0.169409	+0.0076	0.19
697.491	85.6716	2.56397	1.36221	0.154684	0.170721		0.543108	0.13876	–0.0025	0.03		0.688325	0.153089	+0.0056	0.13		0.602141	0.12793	+0.0006	0
720.022	221.244	0.499174	0.144147	0.336109	0.121474		0.282143	0.0392341	–0.0040	0.98		0.305626	0.0630019	–0.0006	0.01		0.29625	0.0403586	–0.0020	0.24
891.647	193.115	1.83388	1.00395	0.272422	0.078784		0.285424	0.0451633	–0.0035	0.56		0.330039	0.0918651	+0.0024	0.06		0.32114	0.0702819	+0.0008	0.01
989.837	100.179	0.990541	1.51289	0.179742	0.193585		0.646064	0.124011	–0.0072	0.32		0.632694	0.117665	–0.0043	0.13		0.548718	0.14258	–0.0076	0.27
1084.46	144.913	2.72644	1.32006	0.0491505	0.0157486		0.462898	0.144579	+0.0016	0.01		0.772684	0.202536	+0.0086	0.17		0.649227	0.136123	+0.0011	0.01
1201.1	110.536	0.795213	0.461877	0.307597	0.107548		0.668952	0.130992	–0.0078	0.34		0.780403	0.117428	–0.0015	0.02		0.664995	0.131916	–0.0043	0.1
1302.06	120.836	0.221411	1.11784	0.136047	0.159052		0.667118	0.130551	–0.0078	0.33		0.492566	0.136962	–0.0113	0.65		0.501751	0.169495	–0.0140	0.64
1354.16	60.5251	1.31711	0.818986	0.217423	0.104321		0.764868	0.143309	–0.0078	0.28		0.881081	0.104089	–0.0019	0.03		0.773299	0.126271	–0.0046	0.13
1463	33.2048	0.612641	1.01944	0.116842	0.0643863		0.790607	0.145001	–0.0068	0.21		0.740191	0.142169	–0.0053	0.13		0.710204	0.162545	–0.0081	0.24
1521.22	40.7475	2.43742	0.395138	0.275821	0.143327		0.787538	0.143989	–0.0071	0.23		0.841909	0.129122	–0.0020	0.02		0.77778	0.133144	–0.0046	0.11
1670.22	21.7159	2.30569	0.290329	0.0768133	0.0908161		0.794465	0.149813	–0.0061	0.16		0.847523	0.165893	–0.0029	0.03		0.782166	0.148253	–0.0037	0.06
1752.24	153.908	1.07649	0.564736	0.0877313	0.156809		0.679356	0.133986	–0.0079	0.33		0.865605	0.103792	–0.0011	0.01		0.707811	0.130265	–0.0035	0.07
1907.79	182.425	1.97966	0.691431	0.246131	0.180418		0.660585	0.129199	–0.0076	0.33		0.776765	0.12083	+0.0013	0.01		0.674167	0.131107	–0.0022	0.03
